# Elucidating conformational alteration of human islet amyloid polypeptide by nonsynonymous substitution

**DOI:** 10.1101/2024.11.16.623924

**Authors:** Md Abul Bashar, Largess Barua, Supti Paul, Nayan Dash, Toma Sadhu, Sarmistha Mitra, Raju Dash

## Abstract

Islet amyloid polypeptide (IAPP) is a peptide hormone that serves multiple essential functions, including metabolism and regulating gastric emptying and satiation through amylin receptors. However, mutations in the *IAPP*, notably in the amyloidogenic segment (20-29 amino acid residues), cause its aggregation and amyloid formation, which leads to β-cell toxicity and death in type 2 diabetes mellitus (T2DM) and protein misfolding disorders (PMDs). The current work aims to elucidate the non-synonymous variants in the *IAPP*, which may adversely affect its function and rise to T2DM and PMDs. We harnessed *in silico* non-synonymous single-nucleotide polymorphisms (nsSNPs) assessment and molecular dynamics (MD) simulation to discover the potential deleterious mutants that cause T2DM and PMDs. Firstly, we executed nsSNPs prediction in *IAPP* using the NCBI dbSNP server, and then, all the predicted nsSNPs were assessed by a total of 26 *in silico* tools to find out which possessed the most deleterious effect in IAPP. Finally, MD simulation was carried out utilizing the most deleterious nsSNPs to check which significantly alters the conformational dynamics of IAPP. We found a total of 62 nsSNPs, among which the top 4 deleterious nsSNPs (T37P, L45P, G66R, and T69I) were selected based on the deleteriousness predictions by in silico tools and their location in the mature *IAPP* sequence (34-70 amino acid residues). MD simulations further confirm that three variants (T37P, L45P, and G66R) significantly alter the conformational dynamics of IAPP, suggesting a potential starting point for future research to elucidate the roles of these variants in IAPP aggregation and amyloid formation and their associations with T2DM and PMDs.
