## Supplementary material for "Elucidating conformational alteration of human islet amyloid polypeptide by nonsynonymous substitution": (Supplementary File 1)

### Sheet: Sheet1
rs IDs	Amino acid substitution	Tools Predicted Deleterious	SIFT	FATHMM	M-CAP	MetaLR	MutPred	MutationTaster	PROVEAN	Polyphen-2 HumDIV	Polyphen-2 HumVAR	VEST4	fathmm-MKL	Condel	PhD-SNP	PANTHER	SNPs&GO	PredictSNP	I-Mutant 3.0	CADD-PHRED	CADD-Raw	ClinPred	DANN	GenoCanyon	LIST-S2	MPC	MVP	MetaRNN-Indel	MetaRNN	PrimateAI	REVEL
rs11558904	A75P	5	0.09	-1.13	0.035125	0.0653	0.396	1	-1.1	0.6	0.505	0.142	0.08257	0.466	0.541	0.292	0.228	0.602564	-0.54	18.19	1.86072	0.74336	0.967854	8.73014e-06	0.660434	0.408418	0.875863	0.31299	0.167823	0.206159	0.281
rs1180786424	R81S	6	0.08	-1.34	0.027503	0.2865	0.339	0.999999	-0.95	0.014	0.011	0.111	0.85908	0.3	0.503	0.512	0.479	0.549464	-2.01	13.23	1.15087	0.308522	0.892682	2.43226e-06	0.488651	0.115477	0.853777	0.32156	0.173346	0.23303	0.117
rs1200804343	A46T	5	0.14	1.43	-	0.096	0.66	0.999924	-3.48	0.032	0.077	0.127	0.91247	0.255				0.602564	-1.05	17.82	1.81227	0.817072	0.981184	0.000406646	0.79482	0.104388	0.567606	0.66728	0.597558	0.254507	0.11
rs1238369994	M1T	8	0	-1.17	0.247752	0.3888	0.981	1	-1.46	0.906	0.444	0.819	0.95588	0.59	0.223		0.213	0.718713	-0.81	21.1	2.23343	0.993875	0.955868	0.000665056	0.9	.	0.976891	0.98435	0.983149	-	0.678
rs1242505102	A46V	5	0.02	1.38	-	0.0812	0.636	0.999888	-3.76	0.032	0.046	0.229	0.89697	0.386	0.327	0.45	0.222	0.602564	-0.92	22.5	2.53101	0.825326	0.969259	2.79252e-05	0.821518	0.120286	0.491388	0.61834	0.506246	0.262023	0.152
rs1367248248	S14C	2	0.07	-1.32	0.024862	0.2929	0.543	0.999031	-1.47	0.028	0.014	0.271	0.177	0.32	0.313	0.591	0.182	0.826225	-0.22	7.34	0.582358	0.0365844	0.661102	1.2885e-05	0.516748	0.0971562	0.869219	0.29621	0.157392	0.336452	0.162
rs1370833713	R33W	8	0	1.68	0.017593	0.0401	0.731	0.984244	-6.6	0.358	0.111	0.365	0.57133	0.453	0.652	0.868	0.576	0.869084	-1.27	23.1	2.85746	0.971807	0.997557	1.6519e-06	0.913909	0.52427	0.524585	0.60776	0.48716	0.406447	0.182
rs1416344280	V8A	2	0.24	-1.07	0.019889	0.2619	0.382	1	-0.31	0.005	0.007	0.139	0.09925	0.037				0.826225	0	10.19	0.877325	0.0548475	0.794993	0.000131067	0.440256	0.122273	0.836745	0.20182	0.108418	0.270538	0.137
rs142526620	N32Y	7	0	1.71	0.050261	0.0456	-	0.999728	-7.52	0.156	0.12	0.296	0.86089	0.863					-1.45	20.6	2.16204	0.993222	0.990438	2.48057e-06	0.788521	0.534979	0.438064	0.53639	0.373269	0.433805	0.186
rs143322681	V65M	4	0.06	1.64	0.019564	0.122	-	0.999995	-2.16	0.998	0.773	0.206	0.94633	0.61	0.492	0.543	0.401	0.605483	0.09	23.1	2.85242	0.223143	0.991924	0.0451589	0.861114	0.218226	0.621988	0.48288	0.307879	0.375104	0.225
rs144465370	F56L	3	1	2.1	0.004712	0.1658	0.325	1	1.25	0	0.001	0.017	0.13326	0	0.041	0.204	0.033	0.826225	0.48	-	-	-	-	-	-		-	-	-	-	-
rs1459135226	M1V	7	0	-1.08	0.275111	0.3212	0.984	1	-1.37	0.079	0.021	0.852	0.96491	0.446	0.172		0.224	0.605483	-0.65	18.32	1.87862	0.990799	0.862522	0.000696484	0.9	.	0.863476	0.97713	0.978384	-	0.5
rs1466929132	G57S	7	0.07	2.01	0.015954	0.0543	0.433	0.999991	-2.59	0.751	0.399	0.495	0.94081	0.448	0.735	0.536	0.714	0.549464	-0.63	21.6	2.30978	0.980121	0.998108	0.0116095	0.844516	0.515396	0.467753	0.5151	0.345342	0.355108	0.121
rs147525401	N85S	4	0.4	-1.08	0.016799	0.2294	-	1	-0.63	0.008	0.003	0.014	0.11869	0.016	0.033	0.254	0.033	0.826225	-0.99	0.97	-0.067165	0.00373511	0.734632	3.6178e-06	0.513749	0.0794578	0.740451	0.00194	0.00858221	0.254386	0.09
rs1484149172	L45P	13	0	0.88	0.038822	0.1272	0.85	1	-6.86	1	1	0.984	0.96571	0.945	0.768	0.776	0.707	0.869084	-0.65	27.1	4.011	0.997661	0.998663	0.826422	0.892711	0.652537	0.723982	0.95737	0.963021	0.554759	0.689
rs149268012	N54I	8	0	1.89	0.078706	0.2174	-	0.999659	-5.47	0.984	0.899	0.617	0.83459	0.8	0.687	0.422	0.452	0.869084	0.5	23.7	3.12946	0.995237	0.992077	0.00279358	0.79922	0.498717	0.602402	0.53561	0.372202	0.315857	0.223
rs1591894861	A16V	0	0.63																	14.13	1.26454	0.101906	0.888347	1.40766e-05	0.767723	0.106417	0.7633	0.23294	0.122768	0.344979	0.141
rs1591900333	T69A	0	0.4																	20.9	2.2048	0.971417	0.990426	3.22981e-05	0.789921	0.221667	0.449572	0.46465	0.288832	0.334546	0.21
rs1800203	S53G	4	0.41	2.1	-	0.0113	-	0.999835	0.33	0.039	0.044	0.684	0.88539	0.017	0.479	0.37	0.235	0.826225	-1.1	13.06	1.13054	0.039678	0.965226	3.59359e-05	0.659934	0.101885	0.246774	0.00211	0.00933182	0.312867	0.243
rs200376097	G66R	9	0	1.56	0.158886	0.2456	-	1	-7.07	0.96	0.808	0.952	0.97248	0.748	0.731	0.732	0.695	0.869084		27.1	4.01506	0.995664	0.998518	0.0439427	0.940906	0.561703	0.552699	0.79613	0.802276	0.595162	0.65
rs200933325	Q7R	4	0.01	-1.03	0.050756	0.2611	-	0.999989	-0.56	0	0.001	0.093	0.35663	0.406	0.295	0.092	0.116	0.631518	-0.63	13.79	1.21926	0.0357491	0.934608	3.34539e-05	0.455554	0.116065	0.783601	0.01521	0.0334433	0.263755	0.15
rs200996235	R33P	9	0	-	0.025243	0.1207	-	0.998797	0	-	-	0.373	0.9537	0.849	0.763	0.679	0.622	0.869084	-1.52	26.7	3.95215	0.952795	0.99772	2.82861e-05	0.884611	0.537354	0.549078	0.65103	0.566941	0.327663	0.282
rs369714240	H51Y	4	0	1.96	0.0055	0.0383	0.636	1	-2.32	0.241	0.124	0.148	0.54784	0.455	0.37	0.185	0.106	0.549464	0.04	16.56	1.62905	0.173016	0.72876	5.61425e-06	0.155984	0.131566	0.25004	0.26136	0.137393	0.19946	0.029
rs373616376	L13F	3	0.07	-1.6	0.036663	0.3578	-	0.974991	-1.15	0.246	0.066	0.171	0.18623	0.324	0.343	0.446	0.243	0.736888	-0.29	7.397	0.588186	0.941462	0.952697	0.000264003	0.589541	0.433214	0.818887	0.37107	0.207944	0.324941	0.191
rs374152437	L6Q	11	0	-1.69	0.334052	0.6787	-	0.66527	-0.3	1	0.978	0.887	0.95742	0.865	0.568	0.706	0.563	0.869084	-0.38	23.5	3.03512	0.992211	0.994644	0.00296844	0.546045	0.525709	0.99189	0.79063	0.795853	0.377517	0.66
rs52829478	S53G / S49G		0.41	2.1		0.0113		0.999835	0.33	0.039	0.044	0.165	0.88539						-0.07	13.06	1.13054	0.039678	0.965226	3.59359e-05	0.659934	0.101885	0.246774	0.00211	0.00933182	0.312867	0.243
rs557866734	G2S	4	0.36	-1.03	0.033102	0.2606	0.495	0.99996	0.76	0.01	0.01	0.174	0.39942	0.021	0.039	0.087	0.02	0.738345	-1.79	6.552	0.504585	0.0481556	0.66128	3.016e-05	0.334067	0.0990532	0.680397	0.25351	0.133202	0.363315	0.132
rs57732034	S53G / S49G		0.41	2.1		0.0113		0.999835	0.33	0.039	0.044	0.165	0.88539						-0.07	13.06	1.13054	0.039678	0.965226	3.59359e-05	0.659934	0.101885	0.246774	0.00211	0.00933182	0.312867	0.243
rs749463838	H28R	5	0.03	2.13	0.018812	0.0512	0.261	0.982579	-3.29	0.125	0.037	0.181	0.86342	0.366	0.415	0.18	0.179	0.549464	-1.5	17.5	1.76834	0.923827	0.933537	2.09917e-06	0.49905	0.394053	0.702871	0.53394	0.369909	0.420209	0.104
rs750354470	F48Y	5	0.06		0.028625	0.1469	-	0.999993	1.8	-	-	0.192	0.94652	0.762	0.762	0.306	0.386	0.755661	0.14	23.7	3.15132	0.98471	0.995974	0.826422	0.662034	0.547617	0.429553	0.71325	0.681814	0.513413	0.271
rs754564502	L13P	6	0.08	-1.63	0.07759	0.3938	-	0.999696	-2.24	0.246	0.066	0.86	0.40311	0.304	0.832	0.761	0.735	0.869084	-0.51	15.36	1.44246	0.961964	0.997408	0.00104211	0.586041	0.618997	0.817421	0.73028	0.710756	0.38543	0.557
rs758292552	L20P	9	0.03	-1.49	0.077531	0.2482	0.571	0.999995	-1.8	1	0.998	0.287	0.95075	0.839	0.745	0.761	0.691	0.755661	-0.13	24.2	3.31147	0.965469	0.997207	0.000931406	0.621038	0.199532	0.950019	0.73442	0.717491	0.45507	0.63
rs761079012	T42M	6	0.06		0.007577	0.0424	-	0.997563	-0.93	-	-	0.115	0.51188	0.41	0.687	0.691	0.587	0.869084	-1.06	9.109	0.771061	0.922948	0.987569	2.7624e-06	0.860114	0.143782	0.399304	0.5707	0.424289	0.326438	0.202
rs761448825	V76L	2	0.38	-1.04	0.021201	0.2724	0.291	1	0.3	0	0.005	0.054	0.28694	0.018	0.099	0.114	0.041	0.826225	-0.03	8.997	0.75907	0.0787892	0.755025	1.99954e-06	0.390761	0.0991321	0.700885	0.18328	0.100593	0.239147	0.17
rs763604023	T69I	10	0	1.74	0.049483	0.1509	0.518	0.999982	-3.04	0.997	0.955	0.68	0.94094	0.843	0.648	0.479	0.461	0.755661	0.67	23.6	3.10625	0.924191	0.997243	0.0415535	0.916908	0.365592	0.586205	0.58612	0.449568	0.442078	0.216
rs763676184	R44S	9	0	1.85	0.030916	0.064	0.712	0.998161	-5.47	0.088	0.186	0.717	0.67807	0.462	0.773	0.39	0.618	0.869084	-0.64	22.1	2.39757	0.99178	0.964558	2.3547e-06	0.933807	0.489309	0.345859	0.66561	0.594435	0.264388	0.258
rs766199373	P88T	4	0.01	-1.07	0.032132	0.2632	0.265	1	-1.1	0.005	0.005	0.053	0.1538	0.406	0.141	0.081	0.053	0.602564	-1.2	12.39	1.06355	0.0731008	0.975671	1.80864e-06	0.493751	0.347351	0.717146	0.08618	0.0646985	0.282691	0.13
rs767130965	V78A	4	0.32	-1.01	0.051441	0.2695	0.339	1	-0.68	0.039	0.027	0.113	0.37544	0.026	0.247	0.116	0.089	0.653073	-2.36	12.14	1.0416	0.0840841	0.724509	5.12096e-06	0.317468	0.132581	0.843631	0.20338	0.109099	0.300185	0.072
rs773593660	A41E	5	0.04	1.83	0.024806	0.0552	0.677	0.946558	-2.52	0.009	0.012	0.311	0.7798	0.349	0.501	0.384	0.282	0.631518	0.2	14.83	1.36328	0.107757	0.600899	8.45905e-06	0.767423	0.130207	0.427941	0.50564	0.333804	0.364094	0.203
rs773900669	R44H	5	0.03		0.023878	0.0484	-	0.99984	-0.93	-	-	0.177	0.94787	0.368	0.736	0.371	0.384	0.718713	-0.94	23.2	2.89817	0.936847	0.997528	0.000453846	0.89801	0.552673	0.38376	0.63918	0.544712	0.264599	0.133
rs773946611	I11V	2	0.15	-1.04	0.01832	0.2005	0.378	1	-0.11	0.008	0.006	0.116	0.18836	0.241	0.359	0.13	0.144	0.826225	0.03	1.805	0.066105	0.262127	0.633858	1.08963e-05	0.476552	0.0833931	0.726967	0.23527	0.123898	0.269782	0.125
rs774123108	N74K	3	0.25	2	0.004778	0.0229	0.364	0.999956	-0.22	0.011	0.018	0.087	0.20865	0.037	0.298	0.161	0.167	0.826225	-0.69	8.589	0.714596	0.0532739	0.623464	8.42435e-06	0.583942	0.128521	0.195763	0.13022	0.0803137	0.362455	0.026
rs775281880	Q43R	7	0	1.78	0.029378	0.1264	0.56	0.999979	-2.49	0.942	0.691	0.693	0.97762	0.692	0.597	0.39	0.431	0.755661	-0.23	23.9	3.22116	0.954494	0.994635	0.826422	0.891311	0.410125	0.532745	0.7117	0.679082	0.373135	0.339
rs778403247	V15A	6	0.11	-1.09	0.025374	0.2629	0.323	0.998259	0.18	0.125	0.028	0.149	0.54703	0.273	0.54	0.377	0.397	0.752914	-1.97	13.36	1.16637	0.12364	0.888144	0.000949058	0.561544	0.123134	0.864846	0.36745	0.205252	0.347873	0.147
rs779084862	N55S	4	0.41	1.97	0.024062	0.1827	0.377	0.909499	-1.15	0.17	0.185	0.042	0.26909	0.032	0.262	0.42	0.254	0.631518	-0.93	8.859	0.744176	0.603809	0.969985	1.18025e-05	0.765423	0.0846831	0.48678	0.25091	0.131826	0.250472	0.041
rs780362061	S27R	6	0	1.66	0.035658	0.2059	0.251	0.99946	-2.34	0.983	0.874	0.325	0.80024	0.784	0.432	0.347	0.211	0.755661	-0.22	22.4	2.49353	0.880348	0.996481	1.79287e-06	0.474053	0.41451	0.730109	0.49346	0.319616	0.372863	0.116
rs78822118	T37P	17	0	1.71	0.068628	0.132	0.735	0.999969	-5.55	0.999	0.974	0.603	0.9278	0.861	0.648	0.518	0.346	0.755661	-1.47	24.6	3.46192	0.995873	0.988008	3.63546e-05	0.877412	0.585315	0.587327	0.83629	0.844672	0.3579	0.449
rs865988991	A58V	2	0.12	1.9	0.008808	0.2014	0.457	0.883637	-2.22	0.521	0.231	0.109	0.4536	0.284	0.287	0.338	0.173	0.602564	0.47	13.97	1.24277	0.451858	0.979852	0.000169113	0.679332	0.105355	0.424549	0.34094	0.18634	0.242464	0.057
rs925033934	I11T	3	0.03	-1.12	0.019499	0.3035	0.449	1	-0.36	0.004	0.003	0.272	0.47555	0.364	0.579	0.414	0.447	0.736888	-0.08	14.16	1.26825	0.168119	0.780363	6.99894e-05	0.553945	0.128036	0.74273	0.30574	0.163247	0.355627	0.184
rs930462939	A58T	3	0.46	1.92	0.002754	0.022	0.365	1	-0.59	0.58	0.185	0.035	0.22892	0.029	0.09	0.221	0.088	0.826225	0.24	7.668	0.616103	0.61412	0.776325	2.53521e-06	0.617538	0.0998829	0.221735	0.13421	0.0817627	0.237605	0.104
rs987849270	N18K	5	0.21	-1.03	0.029538	0.2251	0.239	1	-1.01	0.22	0.086	0.115	0.1152	0.05	0.654	0.184	0.349	0.602564	-1.31	7.566	0.605537	0.544551	0.830446	1.11129e-05	0.505949	0.117854	0.728013	0.19817	0.106831	0.323544	0.045
rs1161915805	R81S	0	0.06
rs1262239290	R73T	0	0
rs1262493141	N18D	0	0.02
rs1279799238	H19P	0	0.13
rs1286099292	S27N	0	0.03
rs1336461178	L60F	0	0.16
rs1368478122	L6M	0	0.02
rs1485298353	R81G	0	0.14
rs1800203	S53G	3	0.41	2.1	-	0.0113	-	0.999835	0.33	0.039	0.044	0.684	0.88539	0.017					-1.1
rs1800203	S49G	3	0.52	2.1	-	0.0113	-	0.999835	0.33	0.039	0.044	0.684	0.88539	0.009					-0.98
rs773753046	I59T	0	0.28
